# EV-Tracer enables lineage-resolved detection and molecular profiling of extracellular vesicle-associated signals in cancer–fibroblast co-culture

**DOI:** 10.64898/2026.08.25.746941

**Authors:** Yutaka Naito, Chiaki Hori, Keisuke Yoshida, Takanori Amano, Masakazu Yashiro, Kazuyoshi Yanagihara, Kazufumi Honda

**Affiliations:** Department of Molecular Prevention, Institute for Advanced Medical Sciences, Nippon Medical School, 1-1-5, Sendagi, Bunkyo-ku, Tokyo, 113-8602, Japan; Department of Oral Pathobiological Science and Surgery, Tokyo Dental College, 2-9-18, Kandami-saki-Cho, Chiyoda-Ku, Tokyo 101-0061, Japan; Next Generation Human Disease Model Research Team, BioResource Research Center, RIKEN, 3-1-1 Koyadai, Tsukuba, Ibaraki, 305-0074, Japan; Department of Molecular Oncology and Therapeutics, Graduate School of Medicine, Osaka Metro-politan University, 1-4-3 Asahimachi, Abeno-ku, Osaka 545-8585, Japan; Division of Rare Cancer Research, National Cancer Center Research Institute, 5-1-1 Tsukiji, Chuo-ku, Tokyo, 104-0045, Japan; Department of Molecular Prevention, Graduate School of Medicine, Nippon Medical School, 1-1-5, Sendagi, Bunkyo-ku, Tokyo, 113-8602, Japan

**Keywords:** Extracellular vesicles, EV-Tracer, CD63, Tumor microenvironment

## Abstract

Extracellular vesicles (EVs) facilitate intercellular communication by transferring diverse bioactive molecules from donor to recipient cells. However, EVs released by distinct cellular lineages become difficult to distinguish when mixed in multicellular experimental models, limiting the analysis of how cell–cell interactions affect EV-associated molecular profiles. To address this, EV-Tracer, a CD63-based dual-fluorescence tracing and capture system for detecting, isolating, and profiling lineage-associated EV fractions, is developed. Achilles or mScarlet is inserted into the small extracellular loop of CD63, enabling tracer-specific EV detection by digital counting, antibody-based isolation, and live-cell visualization. Exploratory EV RNA sequencing suggests that physical cell–cell contact is associated with distinct EV RNA profiles, including interferon-related signals, which are supported by targeted cellular and EV-associated RNA analyses. EV-Tracer provides a practical framework for investigating lineage-associated EV dynamics and molecular signals in mixed-cell systems.
