## Supplementary Table S1 for "EV-Tracer enables lineage-resolved detection and molecular profiling of extracellular vesicle-associated signals in cancer–fibroblast co-culture"

### Sheet: Sheet1
	Supplementary table S1. The primer sequences for quantitative RT-PCR and EV-Tracer plasmid construction.
		Gene / Primer name	Direction	Primer sequence (5' - 3')
		ACTB	Forward	TCACCGAGCGCGGCT
			Reverse	TAATGTCACGCACGATTTCCC
		IFITM1	Forward	AGGAACATGAGGTGGCTGTG
			Reverse	AGGTCTCGCTGTGGATGTTG
		IFITM3	Forward	CCCAGTGCTGATCTTCCAGG
			Reverse	GCTGATACAGGACTCGGCTC
		IRF7	Forward	CTGTGACTTCATGTGTGCGC
			Reverse	GCTGCCTCGGTATGGATCTC
		OAS2	Forward	CCGTTGGTGTTGGCATCTTC
			Reverse	GCATTGTCGGCACTTTCCAA
		DDX58	Forward	AACAACAAGGGCCCAATGGA
			Reverse	CCAAAAAGCCACGGAACCAG
		MX2	Forward	GCCCTTAGCATGCTCCAGAA
			Reverse	ATCGTGCTCTGAACAGTTTGG
		CD63_gib_F1	Forward	tagagatccgcgggtacctcgagaggcccggcagccATGGCGGTGGAAGGAGGAATG
		CD63_gib_R1	Reverse	aacagctcctcgcccttgctcacTATGGTCTGACTCAGGACAAGC
		Achilles_gib_F1	Forward	agcttgtcctgagtcagaccataGTGAGCAAGGGCGAGGAG
		Achilles_gib_R1	Reverse	gagccaggggtagccccctggatCTTGTACAGCTCGTCCATGC
		CD63_2_gib_F1	Forward	tcggcatggacgagctgtacaagATCCAGGGGGCTACCCCT
		CD63_2_gib_R1	Reverse	gatcagcgggtttaaacgtcgacCTACATCACCTCGTAGCCACTTC
		CD63_1_Kozak_KpnI	Forward	atccgcgggtaccGCCACCatggcggtggaagga
		CD63_mScarl_link_gib_R1	Reverse	GCTCACCATGACCGGTGGATCCCGtatggtctgactcaggacaagc
		mScarl_link_gib_F1	Forward	ttgtcctgagtcagaccataCGGGATCCACCGGTCATGGTGAGCAAGGGCGAGG
		mScarl_link_gib_R1	Reverse	ggtagccccctggatGACCGGTGGATCCCGCTTGTACAGCTCGTCCATG
		mScarl_CD63_2_link_gib_F1	Forward	GAGCTGTACAAGCGGGATCCACCGGTCatccagggggctacccctg
